# Cell Type-Specific Changes in Dendritic Spines Across Adolescence Within Mouse Medial Prefrontal Cortex

**DOI:** 10.1101/2025.07.03.663087

**Authors:** Courtney M. Klappenbach, Qing Wang, Kylee Lenkersdorfer, Jacob Buursma, Jason “Jayes” Acuña, Jasmin “Ocean” Chu, Weihang Chen, Kaylie Richards, Ximena Herrera, Katy Touretsky, Kristen Delevich

## Abstract

Across species, cognitive capacities that rely on the frontal cortex do not fully mature until adulthood. Adolescent circuit refinement, including structural remodeling of dendritic spines, is believed to underlie this protracted maturation. Understanding cell type-dependent patterns of structural maturation would provide important insight into frontal cortex development. Here, we leveraged retrograde adeno-associated viruses to quantify dendritic spines on pyramidal tract (PT) vs. intratelencephalic (IT) neuronal populations in parallel within the mouse medial prefrontal cortex (mPFC) across adolescence. IT-type neurons showed opposing changes in mushroom and thin spines that were: 1) consistent with increasing synaptic maturity and 2) largely absent in PT-type neurons. We next probed the function of brain-resident immune cells, microglia, by transiently ablating them within the mPFC at mid-adolescence. This led to cell type-dependent changes in dendritic spines in late adolescence, with thin spine proportion increasing on both cell types but total spine density increasing on IT-type neurons only. Meanwhile, there was no effect on performance in an mPFC-dependent task of cognitive flexibility at either late adolescent or adult time points following microglia ablation. These findings provide evidence that mPFC IT-type neurons undergo greater spine remodeling during adolescence compared to PT-type neurons and implicate microglia as potential mediators.
