## Supplementary Statistics for "Cell Type-Specific Changes in Dendritic Spines Across Adolescence Within Mouse Medial Prefrontal Cortex"

### Sheet: Figure 1 
Panel	Measure	Analysis	Model effects	Statistic	p value	p value							sig?
1D-F	distance to midline	midline_distance ~ cell type * location + (1|mouse/image)	cell type	F(1,2066.14) =300.29	< .0001	6.42865e-63						****	****
			location	F(1,2082.52) =1.45	0.2295	0.229507	ns						ns
			cell type x location	F(1,2085.81) =0.1	0.7518	0.751795	ns						ns
		cell type comparisons within hemisphere, no correction	contra: PT- IT	t(2081.69) = 2.42E-24	< .0001	2.42323e-24						****	****
			ipsi: PT- IT	t(2080.40) = 1.95E-64	< .0001	1.94731e-64						****	****
		hemisphere comparisons within cell type, no correction	PT: contra - ipsi	t(2083.14) = 0.60	0.6043	0.604316	ns						ns
			IT: contra - ipsi	t(2085.84) = 0.15	0.1449	0.144924	ns						ns
	distance to midline compared to vertical distance to top (reference point)	midline_distance ~ cell type * location * distance_to_point + (1|mouse/image)	cell type	F(1,2080.52) =199.66	< .0001	2.34082e-43						****	****
			location	F(1,2078.15) =0.34	0.5607	0.560735	ns						ns
			distance_to_top	F(1,2029.2) =52.16	< .0001	7.21005e-13						****	****
			cell type x location	F(1,2078.59) =1.04	0.309	0.309045	ns						ns
			cell type x distance_to_top	F(1,2079.12) =65.92	< .0001	7.94577e-16						****	****
			location x distance_to_top	F(1,2072.46) =0.11	0.7366	0.736586	ns						ns
			cell type x location x distance_to_top	F(1,2073.31) =4.11	0.0428	0.042763			*				*
		cell type comparisons within hemisphere, no correction	contra: PT- IT	t(2077.89) = 1.31E-20	< .0001	1.3082e-20						****	****
			ipsi: PT- IT	t(2079.25) = 9.64E-47	< .0001	9.63991e-47						****	****
		hemisphere comparisons within cell type, no correction	PT: contra - ipsi	t(2077.52) = 0.60	0.601	0.60104	ns						ns
			IT: contra - ipsi	t(2078.72) = 0.043	0.0431	0.0430675			*				*
		comparison of slope: midline distance vs. distance to reference point	PT: contra - ipsi	t(2072.53) = -1.33	0.1846	0.184648	ns						ns
			IT: contra - ipsi	t(2074.22) = 1.86	0.063	0.0629713		+					+
			contra: PT- IT	t(2078.43) = -5.85	< .0001	5.62502e-09						****	****
			ipsi: PT- IT	t(2076.51) = -6.53	< .0001	8.18915e-11						****	****

### Sheet: Figure 2 
Panel	Measure	Analysis	Model effects	Statistic	p value	p value							sig?
2E	All spines, # spines per 10 um	density_per_10um ~ age * sex * cell type * fluorophore + (1|mouseID / slice / image_name)	age	F(2,19.4) =2.14	0.1452	0.145224	ns						ns
			sex	F(1,19.2) =0.2	0.6638	0.663797	ns						ns
			cell type	F(1,532.64) =59.28	< .0001	6.70367e-14						****	****
			fluorophore	F(1,532.64) =17.57	< .0001	3.24185e-05						****	****
			age x sex	F(2,19.4) =1.05	0.3689	0.368859	ns						ns
			age x cell type	F(2,528.86) =1.56	0.2116	0.211604	ns						ns
			age x fluorophore	F(2,528.86) =1.05	0.351	0.351031	ns						ns
			sex x cell type	F(1,532.64) =3.46	0.0635	0.0634781		+					+
			sex x fluorophore	F(1,532.64) =4.49	0.0345	0.0345463			*				*
			cell type x fluorophore	F(1,19.2) =0.15	0.7047	0.704727	ns						ns
			age x sex x cell type	F(2,528.86) =0.57	0.5638	0.563783	ns						ns
			age x sex x fluorophore	F(2,528.86) =0.69	0.5016	0.501582	ns						ns
			age x cell type x fluorophore	F(2,19.4) =0.34	0.713	0.712988	ns						ns
			sex x cell type x fluorophore	F(1,19.2) =3.26	0.0869	0.086918		+					+
			age x sex x cell type x fluorophore	F(2,19.4) =0.97	0.3984	0.398434	ns						ns
		post hoc analyses on sex x fluorophore interaction, no correction	GFP: F - M	t(23.56) =0.24	0.8157	0.815692	ns						ns
			tdTomato: F - M	t(23.36) =-1.08	0.2926	0.29258	ns						ns
			F: GFP - tdTomato	t(530.20) =4.37	< .0001	1.51693e-05						****	****
			M: GFP - tdTomato	t(535.25) =1.50	0.1344	0.134433	ns						ns
		density_per_10um ~ age * sex * cell type + fluorophore + (1|mouseID / slice / image_name)	age	F(2,25.05) =2.37	0.1144	0.11442	ns						ns
			sex	F(1,24.94) =0.01	0.9195	0.919482	ns						ns
			cell type	F(1,536.79) =55.42	< .0001	3.90051e-13						****	****
			fluorophore	F(1,538.99) =17.07	< .0001	4.17397e-05						****	****
			age x sex	F(2,25.04) =1.10	0.3482	0.348249	ns						ns
			age x cell type	F(2,536.57) =1.66	0.1913	0.191266	ns						ns
			sex x cell type	F(1,538.86) =5.36	0.0209	0.0209446			*				*
			age x sex x cell type	F(2,536.58) =0.85	0.4283	0.428331	ns						ns
		post hoc analyses on sex x cell type interaction, no correction	PT: F - M	t(29.61) =-0.84	0.4105	0.410527	ns						ns
			IT: F - M	t(31.81) =0.63	0.5348	0.534794	ns						ns
			F: PT - IT	t(536.11) =-6.73	< .0001	4.40402e-11						****	****
			M: PT - IT	t(539.66) =-3.81	0.0002	0.000157863					***		***
2E	Mushroom spines, # spines per 10 um	mushroom_density_per_10um ~ age * sex * cell type + fluorophore + (1|mouseID / slice / image_name)	age	F(2,24.98) =2.32	0.1191	0.119079	ns						ns
			sex	F(1,24.91) =1.29	0.2667	0.266684	ns						ns
			cell type	F(1,543.48) =65.11	< .0001	4.576e-15						****	****
			fluorophore	F(1,546.04) =10.72	0.0011	0.00112483				**			**
			age x sex	F(2,24.98) =0.57	0.5733	0.573269	ns						ns
			age x cell type	F(2,544.11) =3.62	0.0275	0.0275001			*				*
			sex x cell type	F(1,546.29) =2.39	0.123	0.123043	ns						ns
			age x sex x cell type	F(2,544.27) =0.13	0.8772	0.877216	ns						ns
		post hoc analyses on age x cell type interaction, no correction: cell type comparisons within age	P29: PT - IT	t(551.30) =-3.11	0.002	0.00197779				**			**
			P44: PT - IT	t(534.00) =-6.69	< .0001	5.74826e-11						****	****
			P60: PT - IT	t(550.19) =-4.32	< .0001	1.89507e-05						****	****
		post hoc analyses on age x cell type interaction, no correction: age comparisons within cell type	PT: P29 - P44	t(34.33) =-0.87	0.3881	0.388069	ns						ns
			PT: P29 - P60	t(34.40) =-0.48	0.6357	0.635704	ns						ns
			PT: P44 - P60	t(34.18) =0.42	0.6757	0.675714	ns						ns
			IT: P29 - P44	t(38.53) =-2.99	0.0048	0.00478419				**			**
			IT: P29 - P60	t(39.81) =-1.09	0.2846	0.284583	ns						ns
			IT: P44 - P60	t(36.7962) =1.98	0.0547	0.0547109		+					+
2E	Thin spines, # spines per 10 um	thin_density_per_10um ~ age * sex * cell type + fluorophore + (1|mouseID / slice / image_name)	age	F(2,25.04) =2.58	0.0961	0.0961241		+					+
			sex	F(1,24.94) =1.66	0.2091	0.20912	ns						ns
			cell type	F(1,537.26) =25.13	< .0001	7.27349e-07						****	****
			fluorophore	F(1,539.5) =6.68	0.01	0.0100318			*				*
			age x sex	F(2,25.04) =0.87	0.432	0.432019	ns						ns
			age x cell type	F(2,537.34) =4.10	0.0172	0.0171589			*				*
			sex x cell type	F(1,539.41) =1.31	0.2523	0.252323	ns						ns
			age x sex x cell type	F(2,537.4) =1.36	0.258	0.257969	ns						ns
		post hoc analyses on age x cell type interaction, no correction: cell type comparisons within age	P29: PT - IT	t(542.50) =-5.01	< .0001	7.49748e-07						****	****
			P44: PT - IT	t(530.13) =-2.58	0.0103	0.010306			*				*
			P60: PT - IT	t(543.21) =-1.16	0.2482	0.248222	ns						ns
		post hoc analyses on age x cell type interaction, no correction : age comparisons within cell type	PT: P29 - P44	t(30.72) =-1.22	0.2327	0.232745	ns						ns
			PT: P29 - P60	t(30.71) =0.50	0.6195	0.619532	ns						ns
			PT: P44 - P60	t(30.46976) =1.70	0.0997	0.0996727		+					+
			IT: P29 - P44	t(33.49) =-0.05	0.9579	0.957858	ns						ns
			IT: P29 - P60	t(34.32) =2.44	0.0202	0.0202314			*				*
			IT: P44 - P60	t(32.22) =2.40	0.0222	0.022219			*				*
2E	Stubby spines, # spines per 10 um	stubby_density_per_10um ~ age * sex * cell type + fluorophore + (1|mouseID / slice / image_name)	age	F(2,24.88) =1.32	0.285	0.284993	ns						ns
			sex	F(1,24.79) =1.30	0.2647	0.264673	ns						ns
			cell type	F(1,545.22) =3.48	0.0629	0.0628578		+					+
			fluorophore	F(1,547.83) =1.15	0.2832	0.283198	ns						ns
			age x sex	F(2,24.88) =1.02	0.375	0.37502	ns						ns
			age x cell type	F(2,546.66) =0.26	0.7702	0.770235	ns						ns
			sex x cell type	F(1,548.43) =3.28	0.0708	0.0708296		+					+
			age x sex x cell type	F(2,547.05) =0.35	0.7086	0.708649	ns						ns
2E	Filopodia spines, # spines per 10 um	filopodia_density_per_10um ~ age * sex * cell type + fluorophore + (1|mouseID / slice / image_name)	age	F(2,24.67) =0.84	0.4433	0.443286	ns						ns
			sex	F(1,24.7) =0.90	0.3511	0.351061	ns						ns
			cell type	F(1,552.4) =8.27	0.0042	0.00419203				**			**
			fluorophore	F(1,554.95) =5.88	0.0156	0.0156276			*				*
			age x sex	F(2,24.67) =0.20	0.8215	0.821508	ns						ns
			age x cell type	F(2,555.08) =0.96	0.3853	0.38532	ns						ns
			sex x cell type	F(1,556.11) =3.03	0.0823	0.0822603		+					+
			age x sex x cell type	F(2,555.53) =0.13	0.8766	0.87661	ns						ns
2F	# mushroom spines / # thin spines (per 10 um)	mushroom_div_thin ~ age * sex * cell type + fluorophore + (1|mouseID / slice / image_name)	age	F(2,24.54) =5.67	0.0094	0.0094423				**			**
			sex	F(1,24.67) =1.47	0.2371	0.237132	ns						ns
			cell type	F(1,519.65) =2.97	0.0855	0.0854852		+					+
			fluorophore	F(1,522.18) =0.07	0.7922	0.792158	ns						ns
			age x sex	F(2,24.54) =0.07	0.9287	0.928739	ns						ns
			age x cell type	F(2,521.33) =2.27	0.104	0.104035	ns						ns
			sex x cell type	F(1,525.02) =0.42	0.5191	0.519119	ns						ns
			age x sex x cell type	F(2,521.69) =1.86	0.1569	0.156882	ns						ns
		Post hoc comparisons for main effect of age	P29 - P44	t(24.54) =-1.93	0.0651	0.0651141		+					+
			P29 - P60	t(25.72) =-3.35	0.0025	0.00249368				**			**
			P44 - P60	t(23.88) =-1.30	0.2068	0.206787	ns						ns
2G	Proportion of each spine type	proportion_of_type ~ age * cell type * sex * spine type + fluorophore + (1|mouseID / slice )	age	F(2,24.87) =0	1	1	ns						ns
			cell type	F(1,588.42) =0	1	1	ns						ns
			sex	F(1,24.37) =0	1	1	ns						ns
			spine type	F(3,582.75) =1328.55	< .0001	4.84458e-260						****	****
			fluorophore	F(1,587.03) =0	1	1	ns						ns
			age x cell type	F(2,593.03) =0	1	1	ns						ns
			age x sex	F(2,24.87) =0	1	1	ns						ns
			age x spine type	F(6,582.75) =5.43	< .0001	1.79246e-05						****	****
			cell type x sex	F(1,590.32) =0	1	1	ns						ns
			cell type x spine type	F(3,582.75) =12.53	< .0001	6.03214e-08						****	****
			sex x spine type	F(3,582.75) =7.83	< .0001	3.96101e-05						****	****
			age x cell type x sex	F(2,594.42) =0	1	1	ns						ns
			age x cell type x spine type	F(6,582.75) =2.41	0.0262	0.0261911			*				*
			age x sex x spine type	F(6,582.75) =0.64	0.6994	0.699362	ns						ns
			cell type x sex x spine type	F(3,582.75) =0.70	0.5527	0.552687	ns						ns
			age x cell type x sex x spine type	F(6,582.75) =0.21	0.9736	0.973557	ns						ns
		Post hoc comparisons on spine type x sex interaction, no adjustment	filopodia: F - M	t(283.41) =-0.11	0.9122	0.912179	ns						ns
			mushroom: F - M	t(283.41) =-3.13	0.0019	0.00192464				**			**
			stubby: F - M	t(283.41) =-0.43	0.6682	0.668175	ns						ns
			thin: F - M	t(283.41) =3.67	0.0003	0.000289294					***		***
		Post hoc comparison on spine type x age x cell type interaction: cell type comparisosns within age, no adjustment	filopodia : P29 : PT - IT	t(588.19) =-0.27	0.7909	0.790876	ns						ns
			filopodia : P44 : PT - IT	t(582.7) =-0.078	0.9376	0.937608	ns						ns
			filopodia : P60 : PT - IT	t(582.78) =-0.59	0.5578	0.557825	ns						ns
			mushroom : P29 : PT - IT	t(588.19) =0.26	0.7955	0.795458	ns						ns
			mushroom : P44 : PT - IT	t(582.75) =-3.61	0.0003	0.000337589					***		***
			mushroom : P60 : PT - IT	t(582.78) =-3.09	0.0021	0.00209967				**			**
			stubby : P29 : PT - IT	t(588.19) =2.07	0.0387	0.0386812			*				*
			stubby : P44 : PT - IT	t(582.75) =3.15	0.0017	0.00169235				**			**
			stubby : P60 : PT - IT	t(582.78) =3.08	0.0022	0.00216937				**			**
			thin : P29 : PT - IT	t(588.19) =-2.07	0.0392	0.0392409			*				*
			thin : P44 : PT - IT	t(582.75) =0.53	0.5962	0.596217	ns						ns
			thin : P60 : PT - IT	t(582.78) =0.60	0.5512	0.551215	ns						ns
		Post hoc comparison on spine type x age x cell type interaction: age comparisosns within cell type, no adjustment	filopodia : PT : P29 - P44	t(512.00) =0.12	0.9038	0.903841	ns						ns
			filopodia : PT : P29 - P60	t(512.48) =0.15	0.8807	0.880686	ns						ns
			filopodia : PT : P44 - P60	t(504.80) =0.02	0.9825	0.982526	ns						ns
			filopodia : IT : P29 - P44	t(513.24) =0.30	0.7672	0.76718	ns						ns
			filopodia : IT : P29 - P60	t(513.53) =-0.15	0.8825	0.882461	ns						ns
			filopodia : IT : P44 - P60	t(504.80) =-0.45	0.6505	0.650505	ns						ns
			mushroom : PT : P29 - P44	t(512.00) =1.51	0.1317	0.131726	ns						ns
			mushroom : PT : P29 - P60	t(512.50) =-1.01	0.3147	0.314722	ns						ns
			mushroom : PT : P44 - P60	t(504.80) =-2.50	0.0127	0.0126801			*				*
			mushroom : IT : P29 - P44	t(513.24) =-2.42	0.0157	0.0157295			*				*
			mushroom : IT : P29 - P60	t(513.53) =-4.22	< .0001	2.85719e-05						****	****
			mushroom : IT : P44 - P60	t(504.80) =-1.65	0.099	0.0990032		+					+
			stubby : PT : P29 - P44	t(512.00) =-1.11	0.2676	0.267589	ns						ns
			stubby : PT : P29 - P60	t(512.48) =-0.55	0.5806	0.580609	ns						ns
			stubby : PT : P44 - P60	t(504.80) =0.59	0.5526	0.552616	ns						ns
			stubby : IT : P29 - P44	t(513.24) =0.10	0.923	0.922983	ns						ns
			stubby : IT : P29 - P60	t(513.53) =0.32	0.753	0.752956	ns						ns
			stubby : IT : P44 - P60	t(504.80) =0.21	0.8334	0.833433	ns						ns
			thin : PT : P29 - P44	t(512.00) =-0.52	0.6028	0.602752	ns						ns
			thin : PT : P29 - P60	t(512.48) =1.41	0.1594	0.159435	ns						ns
			thin : PT : P44 - P60	t(504.80) =1.89	0.0599	0.0599486		+					+
			thin : IT : P29 - P44	t(513.24) =2.03	0.0428	0.0428464			*				*
			thin : IT : P29 - P60	t(513.53) =4.06	0.0001	5.7778e-05						****	****
			thin : IT : P44 - P60	t(504.80) =1.90	0.0586	0.0585742		+					+
2I	Spine length	Backbone_length ~ age *cell type * sex + fluorophore + (1|mouseID / slice / image_name)	age	F(2,24.96)=2.50	0.1022	0.102185	ns						ns
			cell type	F(1,11014.69)=209.85	< .0001	4.01009e-47						****	****
			sex	F(1,25.03)=0.47	0.4984	0.498434	ns						ns
			fluorophore	F(1,11023.97)=3.26	0.0711	0.0710772		+					+
			age x cell type	F(2,10918.19)=17.39	< .0001	2.86866e-08						****	****
			age x sex	F(2,24.96)=1.33	0.2828	0.282807	ns						ns
			cell type x sex	F(1,10995.07)=19.41	< .0001	1.06545e-05						****	****
			age x cell type x sex	F(2,10901.42)=0.63	0.5306	0.530577	ns						ns
		Post hoc comparisons on age x cell type interaction, no adjustment: cell type comparisons within age	P29: PT - IT	t(10858.06) =-3.36	0.0008	0.000793904					***		***
			P44: PT - IT	t(11019.42) =-11.23	< .0001	4.18088e-29						****	****
			P60: PT - IT	t(10947.17) =-11.24	< .0001	3.99731e-29						****	****
		Post hoc comparisons on age x cell type interaction, no adjustment: age comparisons within cell type	PT : P28 - P44	t(29.52) =2.32	0.0276	0.0275531			*				*
			PT : P28 - P60	t(31.62) =0.55	0.5844	0.584393	ns						ns
			PT : P44 - P60	t(28.74) =-1.80	0.0822	0.0821654		+					+
			IT : P28 - P44	t(30.04) =-0.46	0.6525	0.652467	ns						ns
			IT : P28 - P60	t(33.15) =-2.96	0.0057	0.00566277				**			**
			IT : P44 - P60	t(28.90) =-2.45	0.0206	0.0205858			*				*
		Post hoc comparisons on sex x cell type interaction, no adjustment: cell type comparisons within sex	F: PT - IT	t(11021.69) =-6.98	< .0001	3.1653e-12						****	****
			M: PT - IT	t(10927.54) =-13.89	< .0001	1.83708e-43						****	****
		Post hoc comparisons on sex x cell type interaction, no adjustment: sex comparisons within cell type	PT: F - M	t(29.89) =0.67	0.5064	0.506418	ns						ns
			IT: F - M	t(30.58) =-1.98	0.0574	0.0573873		+					+
2J	Spine diameter	head_diameter ~ age * cell type * sex + fluorophore + (1|mouseID / slice / image_name)	age	F(2,25.05)=3.70	0.0392	0.0392268			*				*
			cell type	F(1,10866.28)=1.39	0.2377	0.237694	ns						ns
			sex	F(1,25.26)=0.41	0.5268	0.52678	ns						ns
			fluorophore	F(1,10885.3)=0.54	0.4638	0.463827	ns						ns
			age x cell type	F(2,10718.03)=5.99	0.0025	0.002503				**			**
			age x sex	F(2,25.05)=0.08	0.923	0.923032	ns						ns
			type x sex	F(1,10839.32)=0.01	0.9235	0.923532	ns						ns
			age x cell type x sex	F(2,10709.25)=1.93	0.1448	0.144842	ns						ns
		post hoc comparisons on age x cell type interaction, no adjustment: cell type comparisons within age	P29: PT - IT	t(10773.83) =3.38	0.0007	0.000720072					***		***
			P44: PT - IT	t(11008.64) =-0.86	0.3918	0.391772	ns						ns
			P60: PT - IT	t(10590.75) =-0.71	0.4778	0.477822	ns						ns
		post hoc comparisons on age x cell type interaction, no adjustment: age comparisons within cell type	PT: P28 - P44	t(29.57) =0.61	0.5443	0.544302	ns						ns
			PT: P28 - P60	t(31.69) =-1.47	0.1516	0.151561	ns						ns
			PT: P28 - P60	t(29.13) =-2.04	0.0506	0.0506281		+					+
			IT: P28 - P44	t(29.81) =-1.18	0.247	0.247019	ns						ns
			IT: P28 - P60	t(32.78) =-3.29	0.0024	0.00242793				**			**
			IT: P44 - P60	t(29.13) =-2.02	0.0524	0.0524272		+					+

### Sheet: cds old
Plot	Data	Statistic performed	model effects	result	p value	p value							sig?
1	All spines, # spines per 10 um	density_per_10um ~ PFC.injection * type + (1|mouseID / slice / image_name)	PFC.injection	F(1,7) =4.495	0.0716982	0.0716982		+					+
			type	F(1,160) =130.768	1.64194e-22	1.64194e-22						****	****
			PFC.injection:type	F(1,160) =5.155	0.0245123	0.0245123			*				*
		post hoc comparisons, no adjustment: type comparison within drug	CDS: ET - IT	t(160) =-9.19418	1.93878e-16	1.93878e-16						****	****
			DPBS: ET - IT	t(160) =-6.873677	1.32455e-10	1.32455e-10						****	****
		post hoc comparisons, no adjustment: drug comparison within type	ET: CDS - DPBS	t(10.89431) =0.8828425	0.396384	0.396384	ns						ns
			IT: CDS - DPBS	t(10.89431) =2.9111011	0.0142922	0.0142922			*				*
2	Mushroom spines, # spines per 10 um	mush_density_per_10um ~ PFC.injection * type + (1|mouseID / slice / image_name)	PFC.injection	F(1,10.98) =0.002	0.966147	0.966147	ns						ns
			type	F(1,229.55) =91.699	1.7205e-18	1.7205e-18						****	****
			PFC.injection:type	F(1,229.55) =0.76	0.38415	0.38415	ns						ns
3	Thin spines ,# spines per 10 um	thin_density_per_10um ~ PFC.injection * type + (1|mouseID / slice / image_name)	PFC.injection	F(1,10.99) =2.147	0.170888	0.170888	ns						ns
			type	F(1,228.46) =37.238	4.43445e-09	4.43445e-09						****	****
			PFC.injection:type	F(1,228.46) =0.012	0.911872	0.911872	ns						ns
4	Stubby spines ,# spines per 10 um	stubby_density_per_10um ~ PFC.injection * type+ (1|mouseID / slice / image_name)	PFC.injection	F(1,10.95) =0.128	0.727654	0.727654	ns						ns
			type	F(1,230.02) =18.129	3.0082e-05	3.0082e-05						****	****
			PFC.injection:type	F(1,230.02) =0.066	0.797603	0.797603	ns						ns
5	Filopodia spines ,# spines per 10 um	filo_density_per_10um ~ PFC.injection * type + (1|mouseID / slice / image_name)	PFC.injection	F(1,10.93) =0.607	0.452505	0.452505	ns						ns
			type	F(1,230.64) =0.83	0.363326	0.363326	ns						ns
			PFC.injection:type	F(1,230.64) =0.259	0.61124	0.61124	ns						ns
6	# mushroom spines / # thin spines (per 10 um)	mush_div_thin ~ PFC.injection * type + (1|mouseID / slice / image_name)	PFC.injection	F(1,10.98) =3.429	0.0911296	0.0911296		+					+
			type	F(1,225.06) =2.694	0.102118	0.102118	ns						ns
			PFC.injection:type	F(1,225.06) =0.024	0.876599	0.876599	ns						ns
7	Proportion of each spine type	proportion_of_type ~ PFC.injection * type * Spine.Type + (1|mouseID / slice )	PFC.injection	F(1,7) =0	1	1	ns						ns
			type	F(1,175) =0	1	1	ns						ns
			Spine.Type	F(3,175) =606.434	3.46518e-92	3.46518e-92						****	****
			PFC.injection:type	F(1,175) =0	1	1	ns						ns
			PFC.injection:Spine.Type	F(3,175) =4.831	0.00295542	0.00295542				**			**
			type:Spine.Type	F(3,175) =1.774	0.153809	0.153809	ns						ns
			PFC.injection:type:Spine.Type	F(3,175) =0.137	0.937667	0.937667	ns						ns
		post hoc comparisons, no adjustment: drug comparison	filopodia: CDS - DPBS	t(82.35294) =0.0364411	0.971019	0.971019	ns						ns
			mushroom: CDS - DPBS	t(82.35294) =-1.1258255	0.26351	0.26351	ns						ns
			stubby: CDS - DPBS	t(82.35294) =-1.9683429	0.0523932	0.0523932		+					+
			thin: CDS - DPBS	t(82.35294) =3.0577273	0.00300758	0.00300758				**			**
		post hoc comparisons, no adjustment: drug comparison within cell type	filopodia : ET : CDS - DPBS	t(151.3514) =0.042608459	0.96607	0.96607	ns						ns
			filopodia : IT : CDS - DPBS	t(151.3514) =0.008927044	0.992889	0.992889	ns						ns
			mushroom : ET : CDS - DPBS	t(151.3514) =-1.171441133	0.243262	0.243262	ns						ns
			mushroom : IT : CDS - DPBS	t(151.3514) =-0.420716617	0.674559	0.674559	ns						ns
			stubby : ET : CDS - DPBS	t(151.3514) =-1.198222964	0.232703	0.232703	ns						ns
			stubby : IT : CDS - DPBS	t(151.3514) =-1.585434233	0.114955	0.114955	ns						ns
			thin : ET : CDS - DPBS	t(151.3514) =2.327055638	0.0212879	0.0212879			*				*
			thin : IT : CDS - DPBS	t(151.3514) =1.997223807	0.0475934	0.0475934			*				*
8	Spine volume	`Volume.µm³.` ~PFC.injection* type + (1|mouseID / slice / image_name)	PFC.injection	F(1,7.06) =14.52	0.00652284	0.00652284				**			**
			type	F(1,4221.1) =5.763	0.0164116	0.0164116			*				*
			PFC.injection:type	F(1,4221.1) =2.826	0.0928026	0.0928026		+					+
		post hoc PFC injection vs type interaction: type comparison within drug	ET: CDS - DPBS	t(10.50861) =-4.049682	0.00210175	0.00210175				**			**
			IT: CDS - DPBS	t(8.405316) =-3.011534	0.0158519	0.0158519			*				*
		post hoc PFC injection vs type interaction: drug comparison within type	CDS: ET - IT	t(4209.821) =0.4959656	0.619945	0.619945	ns						ns
			DPBS: ET - IT	t(4223.03) =2.9643834	0.00304986	0.00304986				**			**
9	Backbone length	Backbone.Length.µm. ~PFC.injection* type + (1|mouseID / slice / image_name)	PFC.injection	F(1,7.03) =5.537	0.0506858	0.0506858		+					+
			type	F(1,4219.22) =12.327	0.00045117	0.00045117					***		***
			PFC.injection:type	F(1,4219.22) =0.262	0.60854	0.60854	ns						ns
		post hoc PFC injection vs type interaction: type comparison within drug	ET: CDS - DPBS	t(9.001617) =-2.358783	0.0426816	0.0426816			*				*
			IT: CDS - DPBS	t(7.816917) =-2.139771	0.0655939	0.0655939		+					+
		post hoc PFC injection vs type interaction: drug comparison within type	CDS: ET - IT	t(4206.408) =-2.77393	0.00556278	0.00556278				**			**
			DPBS: ET - IT	t(4223.347) =-2.177534	0.0294959	0.0294959			*				*
10	Head Diameter	Head.Diameter.µm. ~PFC.injection* type + (1|mouseID / slice / image_name	PFC.injection	F(1,7.07) =15.186	0.00581507	0.00581507				**			**
			type	F(1,4219.16) =8.283	0.00402228	0.00402228				**			**
			PFC.injection:type	F(1,4219.16) =3.76	0.0525675	0.0525675		+					+
		post hoc PFC injection vs type interaction: type comparison within drug	ET: CDS - DPBS	t(11.128346) =-4.213085	0.00141693	0.00141693				**			**
			IT: CDS - DPBS	t(8.641635) =-2.921338	0.0177321	0.0177321			*				*
		post hoc PFC injection vs type interaction: drug comparison within type	CDS: ET - IT	t(4208.629) =0.6473243	0.517457	0.517457	ns						ns
			DPBS: ET - IT	t(4220.449) =3.4984301	0.000472836	0.000472836					***		***

### Sheet: Figure 3
Panel	Measure	Analysis	Model effects	Statistic	p value	p value							sig?
3D	All spines, # spines per 10 um	density_per_10um ~ drug * cell type + (1|mouseID / slice / image_name)	drug	F(1,7) =4.50	0.0717	0.0716982		+					+
			cell type	F(1,160) =130.77	< .0001	1.64194e-22						****	****
			drug x cell type	F(1,160) =5.16	0.0245123	0.0245123			*				*
		post hoc comparisons, no adjustment: cell type comparison within drug	CDS: ET - IT	t(160) =-9.19	< .0001	1.93878e-16						****	****
			DPBS: ET - IT	t(160) =-6.87	< .0001	1.32455e-10						****	****
		post hoc comparisons, no adjustment: drug comparison within cell type	ET: CDS - DPBS	t(10.90) =0.88	0.396384	0.396384	ns						ns
			IT: CDS - DPBS	t(10.90) =2.91	0.0142922	0.0142922			*				*
3D	Mushroom spines, # spines per 10 um	mush_density_per_10um ~ drug * cell type + (1|mouseID / slice / image_name)	drug	F(1,7) =1.28	0.295769	0.295769	ns						ns
			cell type	F(1,160) =91.87	< .0001	1.77222e-17						****	****
			drug x cell type	F(1,160) =4.19	0.0423102	0.0423102			*				*
		post hoc comparisons, no adjustment: cell type comparison within drug	CDS: ET - IT	t(160) = -7.80	< .0001	7.38555e-13						****	****
			DPBS: ET - IT	t(160) = -5.65	< .0001	7.04521e-08						****	****
		post hoc comparisons, no adjustment: drug comparison within cell type	ET: CDS - DPBS	t(12.92) = -0.09	0.931437	0.931437	ns						ns
			IT: CDS - DPBS	t(12.92) = 2.02	0.0641981	0.0641981		+					+
3D	Thin spines, # spines per 10 um	thin_density_per_10um ~ drug * cell type + (1|mouseID / slice / image_name)	drug	F(1,7) =6.99	0.0332484	0.0332484			*				*
			cell type	F(1,160) =37.08	< .0001	8.13197e-09						****	****
			drug x cell type	F(1,160) =2.52	0.114142	0.114142	ns						ns
3D	Stubby spines, # spines per 10 um	stubby_density_per_10um ~ drug * cell type+ (1|mouseID / slice / image_name)	drug	F(1,7) =0.26	0.624888	0.624888	ns						ns
			cell type	F(1,160) =9.37	0.00259465	0.00259465				**			**
			drug x cell type	F(1,160) =0.01	0.912595	0.912595	ns						ns
3D	Filopodia spines, # spines per 10 um	filo_density_per_10um ~ drug * cell type + (1|mouseID / slice / image_name)	drug	F(1,7) =0.82	0.395438	0.395438	ns						ns
			cell type	F(1,160) =0.71	0.399924	0.399924	ns						ns
			drug x cell type	F(1,160) =0.22	0.64175	0.64175	ns						ns
3E	# mushroom spines / # thin spines (per 10 um)	mush_div_thin ~ drug * cell type + (1|mouseID / slice / image_name)	drug	F(1,6.99) =3.27	0.113625	0.113625	ns						ns
			cell type	F(1,155.28) =1.54	0.216387	0.216387	ns						ns
			drug x cell type	F(1,155.28) =0.04	0.850665	0.850665	ns						ns
3F	Proportion of each spine type	proportion_of_type ~ drug * cell type * spine type + (1|mouseID / slice )	drug	F(1,7) =0	1	1	ns						ns
			cell type	F(1,175) =0	1	1	ns						ns
			spine type	F(3,175) =606.43	< .0001	3.46518e-92						****	****
			drug x cell type	F(1,175) =0	1	1	ns						ns
			drug x spine type	F(3,175) =4.83	0.00295542	0.00295542				**			**
			cell type x spine type	F(3,175) =1.77	0.153809	0.153809	ns						ns
			drug x cell type x spine type	F(3,175) =0.14	0.937667	0.937667	ns						ns
		post hoc comparisons, no adjustment: drug comparison	filopodia: CDS - DPBS	t(82.35) =0.04	0.971019	0.971019	ns						ns
			mushroom: CDS - DPBS	t(82.35) =-1.13	0.26351	0.26351	ns						ns
			stubby: CDS - DPBS	t(82.35) =-1.97	0.0523932	0.0523932		+					+
			thin: CDS - DPBS	t(82.35) =3.06	0.00300758	0.00300758				**			**
		post hoc comparisons, no adjustment: drug comparison within cell type	filopodia : ET : CDS - DPBS	t(151.35) =0.04	0.96607	0.96607	ns						ns
			filopodia : IT : CDS - DPBS	t(151.35) =0.01	0.992889	0.992889	ns						ns
			mushroom : ET : CDS - DPBS	t(151.35) =-1.17	0.243262	0.243262	ns						ns
			mushroom : IT : CDS - DPBS	t(151.35) =-0.42	0.674559	0.674559	ns						ns
			stubby : ET : CDS - DPBS	t(151.35) =-1.20	0.232703	0.232703	ns						ns
			stubby : IT : CDS - DPBS	t(151.35) =-1.59	0.114955	0.114955	ns						ns
			thin : ET : CDS - DPBS	t(151.35) =2.33	0.0212879	0.0212879			*				*
			thin : IT : CDS - DPBS	t(151.35) =2.00	0.0475934	0.0475934			*				*
3G	Backbone length (um)	Backbone_length ~drug * cell type + (1|mouseID / slice / image_name)	drug	F(1,7.03) =5.54	0.0506858	0.0506858		+					+
			cell type	F(1,4219.22) =12.33	0.00045117	0.00045117					***		***
			drug x cell type	F(1,4219.22) =0.26	0.60854	0.60854	ns						ns
		post hoc drug x cell type interaction: cell type comparison within drug	ET: CDS - DPBS	t(9.00) =-2.36	0.0426816	0.0426816			*				*
			IT: CDS - DPBS	t(7.82) =-2.14	0.0655939	0.0655939		+					+
		post hoc drug x cell type interaction: drug comparison within cell type	CDS: ET - IT	t(4206.41) =-2.77	0.00556278	0.00556278				**			**
			DPBS: ET - IT	t(4206.41) =-2.77	0.0294959	0.0294959			*				*
3H	Head Diameter (um)	head_diameter ~drug* cell type + (1|mouseID / slice / image_name)	drug	F(1,7.07) =15.19	0.00581507	0.00581507				**			**
			cell type	F(1,4219.16) =8.28	0.00402228	0.00402228				**			**
			drug x cell type	F(1,4219.16) =3.76	0.0525675	0.0525675		+					+
		post hoc drug x cell type interaction: cell type comparison within drug	ET: CDS - DPBS	t(11.13) =-4.21	0.00141693	0.00141693				**			**
			IT: CDS - DPBS	t(8.64) =-2.92	0.0177321	0.0177321			*				*
		post hoc drug x cell type interaction: drug comparison within cell type	CDS: ET - IT	t(4208.63) =0.65	0.517457	0.517457	ns						ns
			DPBS: ET - IT	t(4220.45) =3.50	0.000472836	0.000472836					***		***

### Sheet: Figure 4
Panel	Data	Groups	Analysis	Comparison	Statistic	p value
4B	Discrimination trials (#)	DPBS 8 days (n=7 F, 5 M) DPBS 6 weeks (n= 9 F, 7 M) CDS 8 days (n= 8 F, 9 M) CDS 6 weeks (n=7 F, 8 M)	3way-ANOVA	Weeks	F (1, 52) = 1.516	0.2238
				Drug	F (1, 52) = 1.894	0.1747
				Sex	F (1, 52) = 0.09535	0.7587
				Weeks x Drug	F (1, 52) = 0.5803	0.4497
				Weeks x Sex	F (1, 52) = 0.03870	0.8448
				Drug x Sex	F (1, 52) = 0.1168	0.7339
				Weeks x Drug x Sex	F (1, 52) = 0.7607	0.3871
	Discrimination Errors (proportion)		3way-ANOVA	Weeks	F (1, 52) = 0.1462	0.7038
				Drug	F (1, 52) = 1.905	0.1734
				Sex	F (1, 52) = 0.6670	0.4178
				Weeks x Drug	F (1, 52) = 0.001424	0.97
				Weeks x Sex	F (1, 52) = 0.1864	0.6678
				Drug x Sex	F (1, 52) = 0.4114	0.5241
				Weeks x Drug x Sex	F (1, 52) = 0.01293	0.9099
4C	Reversal trials (#)		3way-ANOVA	Weeks	F (1, 52) = 0.007730	0.9303
				Drug	F (1, 52) = 0.07009	0.7923
				Sex	F (1, 52) = 0.1069	0.745
				Weeks x Drug	F (1, 52) = 0.1099	0.7416
				Weeks x Sex	F (1, 52) = 0.003558	0.9527
				Drug x Sex	F (1, 52) = 0.5631	0.4564
				Weeks x Drug x Sex	F (1, 52) = 0.1294	0.7205
	Reversal Errors (proportion)		3way-ANOVA	Weeks	F (1, 52) = 0.1543	0.6961
				Drug	F (1, 52) = 0.6136	0.437
				Sex	F (1, 52) = 0.3949	0.5325
				Weeks x Drug	F (1, 52) = 0.7389	0.394
				Weeks x Sex	F (1, 52) = 0.6003	0.442
				Drug x Sex	F (1, 52) = 0.05043	0.8232
				Weeks x Drug x Sex	F (1, 52) = 0.2053	0.6524
